# Genetic disruption of isocitrate dehydrogenase arrests the full development of sexual stage parasites in *Plasmodium falciparum*

**DOI:** 10.1101/2022.08.05.502965

**Authors:** Ming Yang, Hangjun Ke, Joanne M. Morrisey, Michael W. Mather, Akhil B. Vaidya

## Abstract

The malaria parasites encode all eight mitochondrial enzymes that can constitute the classical tricarboxylic acid (TCA) cycle. We previously reported that genetic ablation of six out of eight TCA enzymes had no significant impact on the parasite survival and growth in asexual blood stage; aconitase knockout (*ΔACO*) parasites were, however, arrested as late-stage gametocytes. Herein, we describe a defective gametocyte development phenotype resulting from the knockout of another TCA enzyme, isocitrate dehydrogenase (IDH). Similar to the *ΔACO* gametocytes, *ΔIDH* gametocytes stall at stage III/IV and cannot form mature gametocytes or undergo exflagellation. Both *ACO* and *IDH* KO gametocytes exhibit fragmented mitochondrial morphology. Knockout of *IDH* also exerts a fitness cost, leading to a decrease in growth rate in erythrocytic stages. We examined two possible causes for the phenotype in the *ΔIDH* gametocytes: 1. Accumulation of reactive oxygen species (ROS) within the parasite mitochondrion due to diminished production of mitochondrial NADPH during the 10-14 days of gametocyte development; or 2. Cytotoxicity of built-up citrate upstream of IDH. We found that antioxidant agents such as N-acetylcysteine and MitoQ did not rescue the phenotype of *ΔACO* or *ΔIDH* gametocytes. Large amounts of citrate in the medium also had no significant effect on the gametocyte development or gamete formation of wildtype parasites. Our results demonstrate the importance of IDH in gametocytogenesis, providing evidence that IDH as well as aconitase could be further explored as targets for gametocidal agents and malaria transmission blockers.
