## Supplementary Table 2 for "Genetic disruption of isocitrate dehydrogenase arrests the full development of sexual stage parasites in *Plasmodium falciparum*"

### Sheet: A. WT ΔACO +NAC
(A) Exflagellation of ΔACO gametocytes was not rescued by NAC at concentrations up to 10 mM.
		Average Exflagellation Percentage (%)
Day	Parasite Line	0 mM NAC	1 mM NAC	5 mM NAC	10 mM NAC
14	WT	1.7±0.31	1.5±0.05	1.4±0.08	1.6±0.37
14	ΔACO	0	0	0	0
16	WT	2.2±0.22	2.1±0.13	1.9±0.28	1.9±0.33
16	ΔACO	0	0	0	0
18	WT	1.6±0.17	1.2±0.10	1.3±0.06	1.0±0.36
18	ΔACO	0	0	0	0
20	WT	1.1 ±0.31	0.8±0.12	0.75±0.10	0.63±0.10
20	ΔACO	0	0	0	0
Results are averaged from three independent experiments (error bars show the SEM, standard error of the mean).

### Sheet: B. WT ΔACO +mitoQ
(B) Exflagellation of ΔACO gametocytes was not rescued by 100 nM MitoQ.
		Average Exflagellation Percentage (%)
Day	Parasite Line	DMSO	100 nM TPP	100 nM mitoQ
14	WT	1.8±0.37	1.9±0.40	1.9±0.30
14	ΔACO	0	0	0
16	WT	2.3±0.22	2.2±0.13	2. 1±0.34
16	ΔACO	0	0	0
18	WT	1.7±0.25	l.6±0.15	1.6±0.33
18	ΔACO	0	0	0
20	WT	1.4±0.37	1.3±0.22	1.3±0.40
20	ΔACO	0	0	0
Results are averaged from three independent experiments (error bars show the SEM, standard error of the mean).

### Sheet: C. WT ΔIDH +mitoQ
(C) Exflagellation of ΔIDH gametocytes was not rescued by 100 nM MitoQ.
		Average Exflagellation Percentage (%)
Day	Parasite Line	DMSO	100 nM TPP	100 nM mitoQ
14	WT	1.7±0.23	1.8±0.40	1.9±0.08
14	ΔIDH	0	0	0
16	WT	2.4±0.15	2.3±0.14	2.1±0.39
16	ΔIDH	0	0	0
18	WT	1.6±0.13	1.7±0.26	1.6±0.30
18	ΔIDH	0	0	0
20	WT	1.2±0.25	1.5±0.46	1.3±0.44
20	ΔIDH	0	0	0
Results are averaged from three independent experiments (error bars show the SEM, standard error of the mean).
